# The attachment rate of *Vibrio anguillarum* strains to microplastics strongly varies with abiotic and biotic factors

**DOI:** 10.64898/2026.01.20.700601

**Authors:** Massot Méril, Wimmer Lukas, Mhamad Aly Moussawi, Hamet Jeanne, Tatjana N. Parac-Vogt, Dailey Lea Ann, Callens Martijn, Bedhomme Stéphanie

## Abstract

Microplastics (MPs), resulting from plastic objects and waste degradation, are increasingly abundant, particularly in marine environments. They exhibit a hydrophobic surface on which biofilms form easily. Metagenomic analyses of these biofilms have revealed that they often contain bacterial species potentially pathogenic to humans or animals. For this reason, MPs are suspected to present a risk for public health by acting as a vector for pathogenic bacteria species. To better understand this hazard, we studied different factors potentially affecting the bacterial attachment rate to MPs. Focusing on the fish pathogen *Vibrio anguillarum,* a collection of 16 strains was assembled and GFP-labelled. Their attachment rates were measured using fluorescence microscopy on three types of MPs (milled polypropylene and polyethylene terephthalate particles and commercially available polystyrene beads). A strong effect of the particle type was found, likely linked to both the chemical composition of the particles and the surface characteristics, with higher attachment rates on rough particles. Our results also revealed a strong intra-specific variation in attachment rate, highlighting the need of testing several strains of the same species to assess attachment rate and related hazards. Finally, it was observed that when a biofilm already formed on the MPs (by field-incubation of the MPs along the Mediterranean French coast), differences in attachment rates between particle types were erased. It was concluded that the attachment rate of *V. anguillarum* depends on a combination of biotic and abiotic factors, which makes risk assessment of MPs as vectors of pathogenic bacteria species a very complex task.
