## Supplemental Table 3 for "The attachment rate of *Vibrio anguillarum* strains to microplastics strongly varies with abiotic and biotic factors"

### Sheet: TableS2
virulence gene	database	gene_tag	start_coordinate	stop_coordinate	system	citation	source
vabA-2,3-dihydro-2,3-dihydroxybenzoate dehydrogenase	ncbi	VAA_RS10155	not_provided	not_provided	Vanchrobactin biosynthesis and iron transport	Hansen, 2020 (10.7717/peerj.10451. eCollection 2020.)
vabB-isochorismate synthase	ncbi	VAA_RS10160	not_provided	not_provided	Vanchrobactin biosynthesis and iron transport	Hansen, 2020 (10.7717/peerj.10451. eCollection 2020.)
vabC	ncbi	LK021130.1	1063303	1064484	Vanchrobactin biosynthesis and iron transport	Hansen, 2020 (10.7717/peerj.10451. eCollection 2020.)
vabD	ncbi	VAA_RS10170	not_provided	not_provided	Vanchrobactin biosynthesis and iron transport	Hansen, 2020 (10.7717/peerj.10451. eCollection 2020.)
vabE	ncbi	VAA_RS10190	not_provided	not_provided	Vanchrobactin biosynthesis and iron transport	Hansen, 2020 (10.7717/peerj.10451. eCollection 2020.)
MotA	ncbi	VAA_RS08005	not_provided	not_provided	Vanchrobactin biosynthesis and iron transport	Hansen, 2020 (10.7717/peerj.10451. eCollection 2020.)
TolQ	ncbi	VAA_RS08010	not_provided	not_provided	Vanchrobactin biosynthesis and iron transport	Hansen, 2020 (10.7717/peerj.10451. eCollection 2020.)
TRP	ncbi	VAA_RS08025	not_provided	not_provided	Vanchrobactin biosynthesis and iron transport	Hansen, 2020 (10.7717/peerj.10451. eCollection 2020.)
fur	ncbi	VAA_RS05270	not_provided	not_provided	Vanchrobactin biosynthesis and iron transport	Hansen, 2020 (10.7717/peerj.10451. eCollection 2020.)
araC1	ncbi	KP100338.1	7759	8742	Piscibactin biosynthesis (irpang)	Osorio, 2015 (10.1128/aem.01580-15)
araC2	ncbi	KP100338.1	9094	9852	Piscibactin biosynthesis (irpang)	Osorio, 2015 (10.1128/aem.01580-15)
frpA	ncbi	KP100338.1	10003	11985	Piscibactin biosynthesis (irpang)	Osorio, 2015 (10.1128/aem.01580-15)
Irp1	ncbi	KP100338.1	19543	31400	Piscibactin biosynthesis (irpang)	Osorio, 2015 (10.1128/aem.01580-15)
Irp2	ncbi	KP100338.1	13652	19486	Piscibactin biosynthesis (irpang)	Osorio, 2015 (10.1128/aem.01580-15)
Irp3	ncbi	KP100338.1	31600	32600	Piscibactin biosynthesis (irpang)	Osorio, 2015 (10.1128/aem.01580-15)
Irp4	ncbi	KP100338.1	32610	33400	Piscibactin biosynthesis (irpang)	Osorio, 2015 (10.1128/aem.01580-15)
Irp5	ncbi	KP100338.1	34900	36429	Piscibactin biosynthesis (irpang)	Osorio, 2015 (10.1128/aem.01580-15)
Irp9	ncbi	KP100338.1	33500	34800	Piscibactin biosynthesis (irpang)	Osorio, 2015 (10.1128/aem.01580-15)
Irp8	ncbi	KP100338.1	11990	13228	Piscibactin biosynthesis (irpang)	Osorio, 2015 (10.1128/aem.01580-15)
HmuV	ncbi	VAA_RS07380	not_provided	not_provided	Heme transport	Hansen, 2020 (10.7717/peerj.10451. eCollection 2020.)
HmuU	ncbi	VAA_RS07385	not_provided	not_provided	Heme transport	Hansen, 2020 (10.7717/peerj.10451. eCollection 2020.)
HutZ	ncbi	VAA_RS07415	not_provided	not_provided	Heme transport	Hansen, 2020 (10.7717/peerj.10451. eCollection 2020.)
fvtA	ncbi	VAA_RS10205	not_provided	not_provided	Ferric enterobactin and ferric vanchrobactin transport	Hansen, 2020 (10.7717/peerj.10451. eCollection 2020.)
CirA	ncbi	VAA_RS13085	not_provided	not_provided	Ferric enterobactin and ferric vanchrobactin transport	Hansen, 2020 (10.7717/peerj.10451. eCollection 2020.)
LysR	ncbi	VAA_RS13090	not_provided	not_provided	Ferric enterobactin and ferric vanchrobactin transport	Hansen, 2020 (10.7717/peerj.10451. eCollection 2020.)
FeoA	ncbi	VAA_RS05395	not_provided	not_provided	Ferrous and ferric transport	Hansen, 2020 (10.7717/peerj.10451. eCollection 2020.)
FeoB	ncbi	VAA_RS05400	not_provided	not_provided	Ferrous and ferric transport	Hansen, 2020 (10.7717/peerj.10451. eCollection 2020.)
FeoC	ncbi	VAA_RS05405	not_provided	not_provided	Ferrous and ferric transport	Hansen, 2020 (10.7717/peerj.10451. eCollection 2020.)
fbpA	ncbi	VAA_RS12210	not_provided	not_provided	Ferrous and ferric transport	Hansen, 2020 (10.7717/peerj.10451. eCollection 2020.)
fbpB	ncbi	VAA_RS08105	not_provided	not_provided	Ferrous and ferric transport	Hansen, 2020 (10.7717/peerj.10451. eCollection 2020.)
fbpB	ncbi	VAA_RS12205	not_provided	not_provided	Ferrous and ferric transport	Hansen, 2020 (10.7717/peerj.10451. eCollection 2020.)
fbpC	ncbi	VAA_RS08100	not_provided	not_provided	Ferrous and ferric transport	Hansen, 2020 (10.7717/peerj.10451. eCollection 2020.)
ABC transporter	ncbi	NC_015633.1	373012	373780	Ferrichrome	Hansen, 2020 (10.7717/peerj.10451. eCollection 2020.)
fhuB	ncbi	VAA_RS01755	not_provided	not_provided	Ferrichrome	Hansen, 2020 (10.7717/peerj.10451. eCollection 2020.)
ABC transporter substrate bind prot	ncbi	VAA_RS01750	not_provided	not_provided	Ferrichrome	Hansen, 2020 (10.7717/peerj.10451. eCollection 2020.)
Putative hemolysin genes	ncbi	VAA_RS03055	not_provided	not_provided	Hemolysins	Hansen, 2020 (10.7717/peerj.10451. eCollection 2020.)
21-kDa hemolysin precursor gene	ncbi	VAA_RS03840	not_provided	not_provided	Hemolysins	Hansen, 2020 (10.7717/peerj.10451. eCollection 2020.)
Cobalt transporter	ncbi	VAA_RS10475	not_provided	not_provided	Hemolysins	Hansen, 2020 (10.7717/peerj.10451. eCollection 2020.)
Hemolysin1	ncbi	VAA_RS06290	not_provided	not_provided	Hemolysins	Hansen, 2020 (10.7717/peerj.10451. eCollection 2020.)
Delta-VPH	ncbi	VAA_RS05900	not_provided	not_provided	Hemolysins	Hansen, 2020 (10.7717/peerj.10451. eCollection 2020.)
Hemolysin2	ncbi	NC_015633.1	2849668	2851425	Hemolysins	Hansen, 2020 (10.7717/peerj.10451. eCollection 2020.)
mltD	ncbi	VAA_RS13020	not_provided	not_provided	Hemolysins	Hansen, 2020 (10.7717/peerj.10451. eCollection 2020.)
Peptidase C39	ncbi	VAA_RS06885	not_provided	not_provided	RTX toxins	Hansen, 2020 (10.7717/peerj.10451. eCollection 2020.)
HlyD	ncbi	VAA_RS06890	not_provided	not_provided	RTX toxins	Hansen, 2020 (10.7717/peerj.10451. eCollection 2020.)
Peptidase C39	ncbi	VAA_RS06895	not_provided	not_provided	RTX toxins	Hansen, 2020 (10.7717/peerj.10451. eCollection 2020.)
RTX toxin gene	ncbi	VAA_RS08460	not_provided	not_provided	RTX toxins	Hansen, 2020 (10.7717/peerj.10451. eCollection 2020.)
Lysophospholipase L2 gene	ncbi	VAA_RS00625	not_provided	not_provided	Secreted enzymes	Hansen, 2020 (10.7717/peerj.10451. eCollection 2020.)
FlaG	ncbi	VAA_RS05105	not_provided	not_provided	Motility and chemotaxis	Hansen, 2020 (10.7717/peerj.10451. eCollection 2020.)
FliD	ncbi	VAA_RS05110	not_provided	not_provided	Motility and chemotaxis	Hansen, 2020 (10.7717/peerj.10451. eCollection 2020.)
FliS	ncbi	VAA_RS05120	not_provided	not_provided	Motility and chemotaxis	Hansen, 2020 (10.7717/peerj.10451. eCollection 2020.)
Flis family	ncbi	VAA_RS05125	not_provided	not_provided	Motility and chemotaxis	Hansen, 2020 (10.7717/peerj.10451. eCollection 2020.)
Histidine kinase	ncbi	VAA_RS05130	not_provided	not_provided	Motility and chemotaxis	Hansen, 2020 (10.7717/peerj.10451. eCollection 2020.)
FleSQ	ncbi	VAA_RS05135	not_provided	not_provided	Motility and chemotaxis	Hansen, 2020 (10.7717/peerj.10451. eCollection 2020.)
FliE	ncbi	VAA_RS05140	not_provided	not_provided	Motility and chemotaxis	Hansen, 2020 (10.7717/peerj.10451. eCollection 2020.)
FlhB	ncbi	VAA_RS05210	not_provided	not_provided	Motility and chemotaxis	Hansen, 2020 (10.7717/peerj.10451. eCollection 2020.)
FliR	ncbi	VAA_RS05205	not_provided	not_provided	Motility and chemotaxis	Hansen, 2020 (10.7717/peerj.10451. eCollection 2020.)
FliQ	ncbi	VAA_RS05200	not_provided	not_provided	Motility and chemotaxis	Hansen, 2020 (10.7717/peerj.10451. eCollection 2020.)
FliP	ncbi	VAA_RS05195	not_provided	not_provided	Motility and chemotaxis	Hansen, 2020 (10.7717/peerj.10451. eCollection 2020.)
FliO	ncbi	VAA_RS05190	not_provided	not_provided	Motility and chemotaxis	Hansen, 2020 (10.7717/peerj.10451. eCollection 2020.)
FliN	ncbi	VAA_RS05185	not_provided	not_provided	Motility and chemotaxis	Hansen, 2020 (10.7717/peerj.10451. eCollection 2020.)
FliM	ncbi	VAA_RS05180	not_provided	not_provided	Motility and chemotaxis	Hansen, 2020 (10.7717/peerj.10451. eCollection 2020.)
FliL	ncbi	VAA_RS05175	not_provided	not_provided	Motility and chemotaxis	Hansen, 2020 (10.7717/peerj.10451. eCollection 2020.)
FliK	ncbi	VAA_RS05170	not_provided	not_provided	Motility and chemotaxis	Hansen, 2020 (10.7717/peerj.10451. eCollection 2020.)
FliJ	ncbi	VAA_RS05165	not_provided	not_provided	Motility and chemotaxis	Hansen, 2020 (10.7717/peerj.10451. eCollection 2020.)
FliH	ncbi	VAA_RS05155	not_provided	not_provided	Motility and chemotaxis	Hansen, 2020 (10.7717/peerj.10451. eCollection 2020.)
FliG	ncbi	VAA_RS05150	not_provided	not_provided	Motility and chemotaxis	Hansen, 2020 (10.7717/peerj.10451. eCollection 2020.)
FliF	ncbi	VAA_RS05145	not_provided	not_provided	Motility and chemotaxis	Hansen, 2020 (10.7717/peerj.10451. eCollection 2020.)
FlgL	ncbi	VAA_RS04830	not_provided	not_provided	Motility and chemotaxis	Hansen, 2020 (10.7717/peerj.10451. eCollection 2020.)
FlgK	ncbi	VAA_RS04825	not_provided	not_provided	Motility and chemotaxis	Hansen, 2020 (10.7717/peerj.10451. eCollection 2020.)
FlgJ	ncbi	VAA_RS04820	not_provided	not_provided	Motility and chemotaxis	Hansen, 2020 (10.7717/peerj.10451. eCollection 2020.)
FlgI	ncbi	VAA_RS04815	not_provided	not_provided	Motility and chemotaxis	Hansen, 2020 (10.7717/peerj.10451. eCollection 2020.)
FlgH-Flagellar basal body L-ring	ncbi	VAA_RS04810	not_provided	not_provided	Motility and chemotaxis	Hansen, 2020 (10.7717/peerj.10451. eCollection 2020.)
FlgG	ncbi	VAA_RS04805	not_provided	not_provided	Motility and chemotaxis	Hansen, 2020 (10.7717/peerj.10451. eCollection 2020.)
FlgF	ncbi	VAA_RS04800	not_provided	not_provided	Motility and chemotaxis	Hansen, 2020 (10.7717/peerj.10451. eCollection 2020.)
FlgE	ncbi	VAA_RS04795	not_provided	not_provided	Motility and chemotaxis	Hansen, 2020 (10.7717/peerj.10451. eCollection 2020.)
FlgD	ncbi	VAA_RS04790	not_provided	not_provided	Motility and chemotaxis	Hansen, 2020 (10.7717/peerj.10451. eCollection 2020.)
FlgC	ncbi	VAA_RS04785	not_provided	not_provided	Motility and chemotaxis	Hansen, 2020 (10.7717/peerj.10451. eCollection 2020.)
FlgB	ncbi	VAA_RS04780	not_provided	not_provided	Motility and chemotaxis	Hansen, 2020 (10.7717/peerj.10451. eCollection 2020.)
FlhA	ncbi	VAA_RS05435	not_provided	not_provided	Motility and chemotaxis	Hansen, 2020 (10.7717/peerj.10451. eCollection 2020.)
FliL	ncbi	VAA_RS00500	not_provided	not_provided	Motility and chemotaxis	Hansen, 2020 (10.7717/peerj.10451. eCollection 2020.)
rpoH	ncbi	VAA_RS00515	not_provided	not_provided	Motility and chemotaxis	Hansen, 2020 (10.7717/peerj.10451. eCollection 2020.)
rpoN	ncbi	VAA_RS03240	not_provided	not_provided	Motility and chemotaxis	Hansen, 2020 (10.7717/peerj.10451. eCollection 2020.)
motY	ncbi	VAA_RS10255	not_provided	not_provided	Motility and chemotaxis	Hansen, 2020 (10.7717/peerj.10451. eCollection 2020.)
motB	ncbi	VAA_RS10820	not_provided	not_provided	Motility and chemotaxis	Hansen, 2020 (10.7717/peerj.10451. eCollection 2020.)
PomA	ncbi	VAA_RS10825	not_provided	not_provided	Motility and chemotaxis	Hansen, 2020 (10.7717/peerj.10451. eCollection 2020.)
Methyl-accepting chemotaxis gene (Macp1)	ncbi	VAA_RS07655	not_provided	not_provided	Motility and chemotaxis	Hansen, 2020 (10.7717/peerj.10451. eCollection 2020.)
Methyl-accepting chemotaxis gene (Macp2)	ncbi	VAA_RS07535	not_provided	not_provided	Motility and chemotaxis	Hansen, 2020 (10.7717/peerj.10451. eCollection 2020.)
Methyl-accepting chemotaxis gene (Macp3)	ncbi	VAA_RS07365	not_provided	not_provided	Motility and chemotaxis	Hansen, 2020 (10.7717/peerj.10451. eCollection 2020.)
Methyl-accepting chemotaxis gene (Macp4)	ncbi	VAA_RS07325	not_provided	not_provided	Motility and chemotaxis	Hansen, 2020 (10.7717/peerj.10451. eCollection 2020.)
Methyl-accepting chemotaxis gene (Macp6)	ncbi	VAA_RS06440	not_provided	not_provided	Motility and chemotaxis	Hansen, 2020 (10.7717/peerj.10451. eCollection 2020.)
Methyl-accepting chemotaxis gene (Macp7)	ncbi	VAA_RS06250	not_provided	not_provided	Motility and chemotaxis	Hansen, 2020 (10.7717/peerj.10451. eCollection 2020.)
Methyl-accepting chemotaxis gene (CheD)	ncbi	VAA_RS07550	not_provided	not_provided	Motility and chemotaxis	Hansen, 2020 (10.7717/peerj.10451. eCollection 2020.)
Methyl-accepting chemotaxis gene (Macp8)	ncbi	VAA_RS08065	not_provided	not_provided	Motility and chemotaxis	Hansen, 2020 (10.7717/peerj.10451. eCollection 2020.)
Methyl-accepting chemotaxis gene (Macp9)	ncbi	VAA_RS13880	not_provided	not_provided	Motility and chemotaxis	Hansen, 2020 (10.7717/peerj.10451. eCollection 2020.)
Methyl-accepting chemotaxis gene (Macp10)	ncbi	VAA_RS07570	not_provided	not_provided	Motility and chemotaxis	Hansen, 2020 (10.7717/peerj.10451. eCollection 2020.)
Methyl-accepting chemotaxis gene (CheR)	ncbi	VAA_RS07545	not_provided	not_provided	Motility and chemotaxis	Hansen, 2020 (10.7717/peerj.10451. eCollection 2020.)
Methyl-accepting chemotaxis gene (Macp11)	ncbi	VAA_RS07515	not_provided	not_provided	Motility and chemotaxis	Hansen, 2020 (10.7717/peerj.10451. eCollection 2020.)
Methyl-accepting chemotaxis gene (Macp12)	ncbi	VAA_RS07490	not_provided	not_provided	Motility and chemotaxis	Hansen, 2020 (10.7717/peerj.10451. eCollection 2020.)
Methyl-accepting chemotaxis gene (Macp13)	ncbi	VAA_RS06880	not_provided	not_provided	Motility and chemotaxis	Hansen, 2020 (10.7717/peerj.10451. eCollection 2020.)
Methyl-accepting chemotaxis gene (Macp14)	ncbi	VAA_RS06390	not_provided	not_provided	Motility and chemotaxis	Hansen, 2020 (10.7717/peerj.10451. eCollection 2020.)
Methyl-accepting chemotaxis gene (Macp15)	ncbi	VAA_RS05020	not_provided	not_provided	Motility and chemotaxis	Hansen, 2020 (10.7717/peerj.10451. eCollection 2020.)
Methyl-accepting chemotaxis gene (Macp16)	ncbi	VAA_RS03730	not_provided	not_provided	Motility and chemotaxis	Hansen, 2020 (10.7717/peerj.10451. eCollection 2020.)
Methyl-accepting chemotaxis gene (Macp17)	ncbi	VAA_RS02235	not_provided	not_provided	Motility and chemotaxis	Hansen, 2020 (10.7717/peerj.10451. eCollection 2020.)
Methyl-accepting chemotaxis gene (Macp18)	ncbi	VAA_RS08785	not_provided	not_provided	Motility and chemotaxis	Hansen, 2020 (10.7717/peerj.10451. eCollection 2020.)
Methyl-accepting chemotaxis gene (Macp19)	ncbi	VAA_RS07510	not_provided	not_provided	Motility and chemotaxis	Hansen, 2020 (10.7717/peerj.10451. eCollection 2020.)
Methyl-accepting chemotaxis gene (Macp20)	ncbi	VAA_RS06640	not_provided	not_provided	Motility and chemotaxis	Hansen, 2020 (10.7717/peerj.10451. eCollection 2020.)
Type IV pilin	ncbi	VAA_RS10965	not_provided	not_provided	Type IV pilus	Hansen, 2020 (10.7717/peerj.10451. eCollection 2020.)
pilPC	ncbi	VAA_RS10975	not_provided	not_provided	Type IV pilus	Hansen, 2020 (10.7717/peerj.10451. eCollection 2020.)
Prepilin-type cleavage/methylation	ncbi	VAA_RS10985	not_provided	not_provided	Type IV pilus	Hansen, 2020 (10.7717/peerj.10451. eCollection 2020.)
Putative type IV pilin gene	ncbi	VAA_RS10980	not_provided	not_provided	Type IV pilus	Hansen, 2020 (10.7717/peerj.10451. eCollection 2020.)
PilT	ncbi	VAA_RS13135	not_provided	not_provided	Type IV pilus	Hansen, 2020 (10.7717/peerj.10451. eCollection 2020.)
PilE	ncbi	VAA_RS13140	not_provided	not_provided	Type IV pilus	Hansen, 2020 (10.7717/peerj.10451. eCollection 2020.)
PilW	ncbi	VAA_RS06990	not_provided	not_provided	Type IV pilus	Hansen, 2020 (10.7717/peerj.10451. eCollection 2020.)
Multimodular transpeptidase	ncbi	VAA_RS02700	not_provided	not_provided	Type IV pilus	Hansen, 2020 (10.7717/peerj.10451. eCollection 2020.)
Multimodular transpeptidase-transglycosylase gene	ncbi	VAA_RS12255	not_provided	not_provided	Type IV pilus	Hansen, 2020 (10.7717/peerj.10451. eCollection 2020.)
PilM	ncbi	VAA_RS02705	not_provided	not_provided	Type IV pilus	Hansen, 2020 (10.7717/peerj.10451. eCollection 2020.)
PilN	ncbi	VAA_RS02710	not_provided	not_provided	Type IV pilus	Hansen, 2020 (10.7717/peerj.10451. eCollection 2020.)
Fimbrial protein1	ncbi	VAA_RS02715	not_provided	not_provided	Type IV pilus	Hansen, 2020 (10.7717/peerj.10451. eCollection 2020.)
Fimbrial protein2	ncbi	VAA_RS02720	not_provided	not_provided	Type IV pilus	Hansen, 2020 (10.7717/peerj.10451. eCollection 2020.)
Fimbrial protein3	ncbi	VAA_RS02725	not_provided	not_provided	Type IV pilus	Hansen, 2020 (10.7717/peerj.10451. eCollection 2020.)
MshQ	ncbi	VAA_RS13490	not_provided	not_provided	Mannose-sensitive haemagglutinin (Msh) type IV pilus	Hansen, 2020 (10.7717/peerj.10451. eCollection 2020.)
Mshpc1	ncbi	VAA_RS13495	not_provided	not_provided	Mannose-sensitive haemagglutinin (Msh) type IV pilus	Hansen, 2020 (10.7717/peerj.10451. eCollection 2020.)
MshO	ncbi	VAA_RS13500	not_provided	not_provided	Mannose-sensitive haemagglutinin (Msh) type IV pilus	Hansen, 2020 (10.7717/peerj.10451. eCollection 2020.)
MshD	ncbi	VAA_RS13505	not_provided	not_provided	Mannose-sensitive haemagglutinin (Msh) type IV pilus	Hansen, 2020 (10.7717/peerj.10451. eCollection 2020.)
MshC	ncbi	VAA_RS13510	not_provided	not_provided	Mannose-sensitive haemagglutinin (Msh) type IV pilus	Hansen, 2020 (10.7717/peerj.10451. eCollection 2020.)
MshA	ncbi	VAA_RS13515	not_provided	not_provided	Mannose-sensitive haemagglutinin (Msh) type IV pilus	Hansen, 2020 (10.7717/peerj.10451. eCollection 2020.)
MshB	ncbi	VAA_RS13520	not_provided	not_provided	Mannose-sensitive haemagglutinin (Msh) type IV pilus	Hansen, 2020 (10.7717/peerj.10451. eCollection 2020.)
Mshpc2	ncbi	VAA_RS13525	not_provided	not_provided	Mannose-sensitive haemagglutinin (Msh) type IV pilus	Hansen, 2020 (10.7717/peerj.10451. eCollection 2020.)
MshG	ncbi	VAA_RS13530	not_provided	not_provided	Mannose-sensitive haemagglutinin (Msh) type IV pilus	Hansen, 2020 (10.7717/peerj.10451. eCollection 2020.)
MshE	ncbi	VAA_RS13535	not_provided	not_provided	Mannose-sensitive haemagglutinin (Msh) type IV pilus	Hansen, 2020 (10.7717/peerj.10451. eCollection 2020.)
Mshpc3	ncbi	VAA_RS13540	not_provided	not_provided	Mannose-sensitive haemagglutinin (Msh) type IV pilus	Hansen, 2020 (10.7717/peerj.10451. eCollection 2020.)
MshM	ncbi	VAA_RS13545	not_provided	not_provided	Mannose-sensitive haemagglutinin (Msh) type IV pilus	Hansen, 2020 (10.7717/peerj.10451. eCollection 2020.)
MshL	ncbi	VAA_RS13550	not_provided	not_provided	Mannose-sensitive haemagglutinin (Msh) type IV pilus	Hansen, 2020 (10.7717/peerj.10451. eCollection 2020.)
MshK	ncbi	VAA_RS13555	not_provided	not_provided	Mannose-sensitive haemagglutinin (Msh) type IV pilus	Hansen, 2020 (10.7717/peerj.10451. eCollection 2020.)
MshJ	ncbi	VAA_RS13560	not_provided	not_provided	Mannose-sensitive haemagglutinin (Msh) type IV pilus	Hansen, 2020 (10.7717/peerj.10451. eCollection 2020.)
Mshhp	ncbi	VAA_RS13565	not_provided	not_provided	Mannose-sensitive haemagglutinin (Msh) type IV pilus	Hansen, 2020 (10.7717/peerj.10451. eCollection 2020.)
CsrD	ncbi	VAA_RS13570	not_provided	not_provided	Mannose-sensitive haemagglutinin (Msh) type IV pilus	Hansen, 2020 (10.7717/peerj.10451. eCollection 2020.)
Protein kinase	ncbi	VAA_RS07205	not_provided	not_provided	Type VI secretion system (vtsA-vtsH system I)	Hansen, 2020 (10.7717/peerj.10451. eCollection 2020.)
tssM	ncbi	VAA_RS07200	not_provided	not_provided	Type VI secretion system (vtsA-vtsH system I)	Hansen, 2020 (10.7717/peerj.10451. eCollection 2020.)
Membrane protein	ncbi	VAA_RS07195	not_provided	not_provided	Type VI secretion system (vtsA-vtsH system I)	Hansen, 2020 (10.7717/peerj.10451. eCollection 2020.)
tssK-Type VI secretion protein	ncbi	VAA_RS07190	not_provided	not_provided	Type VI secretion system (vtsA-vtsH system I)	Hansen, 2020 (10.7717/peerj.10451. eCollection 2020.)
tssJ-Type VI secretion system-associated lipoprotein	ncbi	VAA_RS07185	not_provided	not_provided	Type VI secretion system (vtsA-vtsH system I)	Hansen, 2020 (10.7717/peerj.10451. eCollection 2020.)
FHA domain-containing protein	ncbi	VAA_RS07180	not_provided	not_provided	Type VI secretion system (vtsA-vtsH system I)	Hansen, 2020 (10.7717/peerj.10451. eCollection 2020.)
Hypothetical protein2	ncbi	VAA_RS07175	not_provided	not_provided	Type VI secretion system (vtsA-vtsH system I)	Hansen, 2020 (10.7717/peerj.10451. eCollection 2020.)
Hypothetical protein3	ncbi	VAA_RS07170	not_provided	not_provided	Type VI secretion system (vtsA-vtsH system I)	Hansen, 2020 (10.7717/peerj.10451. eCollection 2020.)
MFS transporter	ncbi	VAA_RS07165	not_provided	not_provided	Type VI secretion system (vtsA-vtsH system I)	Hansen, 2020 (10.7717/peerj.10451. eCollection 2020.)
D-Ala D-Ala ligase	ncbi	VAA_RS07160	not_provided	not_provided	Type VI secretion system (vtsA-vtsH system I)	Hansen, 2020 (10.7717/peerj.10451. eCollection 2020.)
tssH-ClpV1	ncbi	VAA_RS07155	not_provided	not_provided	Type VI secretion system (vtsA-vtsH system I)	Hansen, 2020 (10.7717/peerj.10451. eCollection 2020.)
Hypothetical protein4	ncbi	VAA_RS07150	not_provided	not_provided	Type VI secretion system (vtsA-vtsH system I)	Hansen, 2020 (10.7717/peerj.10451. eCollection 2020.)
tssE-Type VI secretion protein2	ncbi	VAA_RS07140	not_provided	not_provided	Type VI secretion system (vtsA-vtsH system I)	Hansen, 2020 (10.7717/peerj.10451. eCollection 2020.)
Type VI secretion protein3	ncbi	VAA_RS07135	not_provided	not_provided	Type VI secretion system (vtsA-vtsH system I)	Hansen, 2020 (10.7717/peerj.10451. eCollection 2020.)
tssC-EvpB	ncbi	VAA_RS07130	not_provided	not_provided	Type VI secretion system (vtsA-vtsH system I)	Hansen, 2020 (10.7717/peerj.10451. eCollection 2020.)
tssB-Type VI secretion protein4	ncbi	VAA_RS07125	not_provided	not_provided	Type VI secretion system (vtsA-vtsH system I)	Hansen, 2020 (10.7717/peerj.10451. eCollection 2020.)
Hypothetical protein5	ncbi	VAA_RS07120	not_provided	not_provided	Type VI secretion system (vtsA-vtsH system I)	Hansen, 2020 (10.7717/peerj.10451. eCollection 2020.)
Type VI secretion protein5	ncbi	VAA_RS07115	not_provided	not_provided	Type VI secretion system (vtsA-vtsH system I)	Hansen, 2020 (10.7717/peerj.10451. eCollection 2020.)
tssI-Rhs	ncbi	VAA_RS07110	not_provided	not_provided	Type VI secretion system (vtsA-vtsH system I)	Hansen, 2020 (10.7717/peerj.10451. eCollection 2020.)
luxS	ncbi	VAA_RS12455	not_provided	not_provided	Quorum sensing	Hansen, 2020 (10.7717/peerj.10451. eCollection 2020.)
Helix-turn-helix transcriptional regulator	ncbi	VAA_RS13580	not_provided	not_provided	Quorum sensing	Hansen, 2020 (10.7717/peerj.10451. eCollection 2020.)
luxU	ncbi	VAA_RS10125	not_provided	not_provided	Quorum sensing	Hansen, 2020 (10.7717/peerj.10451. eCollection 2020.)
luxR	ncbi	VAA_RS12330	not_provided	not_provided	Quorum sensing	Hansen, 2020 (10.7717/peerj.10451. eCollection 2020.)
vanT	ncbi	VAA_RS15210	not_provided	not_provided	Quorum sensing	Hansen, 2020 (10.7717/peerj.10451. eCollection 2020.)
DNA-binding protein H-NS gene	ncbi	VAA_RS09270	not_provided	not_provided	Regulators	Hansen, 2020 (10.7717/peerj.10451. eCollection 2020.)
hfq	ncbi	VAA_RS13825	not_provided	not_provided	Regulators	Hansen, 2020 (10.7717/peerj.10451. eCollection 2020.)
Utilization protein for unknown catechol siderophore	ncbi	VAA_RS07300	not_provided	not_provided	Anguibactin biosynthesis and iron transport	Hansen, 2020 (10.7717/peerj.10451. eCollection 2020.)
huvS	ncbi	AM042548.1	402	2561	Heme transport	Hansen, 2020 (10.7717/peerj.10451. eCollection 2020.)
Enterochelin ABC	ncbi	VAA_RS17530	not_provided	not_provided	Ferric enterobactin and ferric vanchrobactin transport	Hansen, 2020 (10.7717/peerj.10451. eCollection 2020.)
Iron ABC	ncbi	VAA_RS17535	not_provided	not_provided	Ferric enterobactin and ferric vanchrobactin transport	Hansen, 2020 (10.7717/peerj.10451. eCollection 2020.)
ABC transporter	ncbi	VAA_RS17540	not_provided	not_provided	Ferric enterobactin and ferric vanchrobactin transport	Hansen, 2020 (10.7717/peerj.10451. eCollection 2020.)
Iron ABC transporter	ncbi	VAA_RS17545	not_provided	not_provided	Ferric enterobactin and ferric vanchrobactin transport	Hansen, 2020 (10.7717/peerj.10451. eCollection 2020.)
vah1	ncbi	VAA_RS17490	not_provided	not_provided	Hemolysins	Hansen, 2020 (10.7717/peerj.10451. eCollection 2020.)
RTX toxin and related Ca2+-binding protein genes	ncbi	VAA_RS08550	not_provided	not_provided	RTX toxins	Hansen, 2020 (10.7717/peerj.10451. eCollection 2020.)
Virulence metalloprotease empA	ncbi	VAA_RS15875	not_provided	not_provided	Metalloproteases	Hansen, 2020 (10.7717/peerj.10451. eCollection 2020.)
Zinc protease, insulinase family gene	ncbi	VAA_RS14350	not_provided	not_provided	Metalloproteases	Hansen, 2020 (10.7717/peerj.10451. eCollection 2020.)
Phospholipase C gene	ncbi	VAA_RS15975	not_provided	not_provided	Secreted enzymes	Hansen, 2020 (10.7717/peerj.10451. eCollection 2020.)
Nonhemolytic enterotoxin lytic component L1 genec (toxin2)	ncbi	VAA_RS16430	not_provided	not_provided	Secreted enzymes	Hansen, 2020 (10.7717/peerj.10451. eCollection 2020.)
Nonhemolytic enterotoxin lytic component L1 genec (toxin1)	ncbi	VAA_RS16425	not_provided	not_provided	Secreted enzymes	Hansen, 2020 (10.7717/peerj.10451. eCollection 2020.)
Microbial collagenase gene, secreted	ncbi	VAA_RS17520	not_provided	not_provided	Secreted enzymes	Hansen, 2020 (10.7717/peerj.10451. eCollection 2020.)
Lipase family protein gene	ncbi	VAA_RS17795	not_provided	not_provided	Secreted enzymes	Hansen, 2020 (10.7717/peerj.10451. eCollection 2020.)
Methyl-accepting chemotaxis gene (Macp3)	ncbi	VAA_RS15005	not_provided	not_provided	Chemotaxis	Hansen, 2020 (10.7717/peerj.10451. eCollection 2020.)
Methyl-accepting chemotaxis gene (Macp2)	ncbi	VAA_RS17310	not_provided	not_provided	Chemotaxis	Hansen, 2020 (10.7717/peerj.10451. eCollection 2020.)
Methyl-accepting chemotaxis gene (Macp1)	ncbi	VAA_RS16905	not_provided	not_provided	Chemotaxis	Hansen, 2020 (10.7717/peerj.10451. eCollection 2020.)
Methyl-accepting chemotaxis gene (Macp4)	ncbi	VAA_RS17610	not_provided	not_provided	Chemotaxis	Hansen, 2020 (10.7717/peerj.10451. eCollection 2020.)
Methyl-accepting chemotaxis gene (Macp5)	ncbi	VAA_RS17430	not_provided	not_provided	Chemotaxis	Hansen, 2020 (10.7717/peerj.10451. eCollection 2020.)
Methyl-accepting chemotaxis gene (Macp6)	ncbi	VAA_RS16920	not_provided	not_provided	Chemotaxis	Hansen, 2020 (10.7717/peerj.10451. eCollection 2020.)
Methyl-accepting chemotaxis gene (Macp7)	ncbi	VAA_RS16330	not_provided	not_provided	Chemotaxis	Hansen, 2020 (10.7717/peerj.10451. eCollection 2020.)
Methyl-accepting chemotaxis gene (Macp8)	ncbi	VAA_RS16065	not_provided	not_provided	Chemotaxis	Hansen, 2020 (10.7717/peerj.10451. eCollection 2020.)
Methyl-accepting chemotaxis gene (Macp9)	ncbi	VAA_RS15255	not_provided	not_provided	Chemotaxis	Hansen, 2020 (10.7717/peerj.10451. eCollection 2020.)
Methyl-accepting chemotaxis gene (Macp10)	ncbi	VAA_RS14290	not_provided	not_provided	Chemotaxis	Hansen, 2020 (10.7717/peerj.10451. eCollection 2020.)
Methyl-accepting chemotaxis gene (Macp11)	ncbi	VAA_RS16310	not_provided	not_provided	Chemotaxis	Hansen, 2020 (10.7717/peerj.10451. eCollection 2020.)
Methyl-accepting chemotaxis gene (Macp12)	ncbi	VAA_RS16225	not_provided	not_provided	Chemotaxis	Hansen, 2020 (10.7717/peerj.10451. eCollection 2020.)
Methyl-accepting chemotaxis gene (Macp14)	ncbi	VAA_RS16185	not_provided	not_provided	Chemotaxis	Hansen, 2020 (10.7717/peerj.10451. eCollection 2020.)
Methyl-accepting chemotaxis gene (Macp15)	ncbi	VAA_RS14515	not_provided	not_provided	Chemotaxis	Hansen, 2020 (10.7717/peerj.10451. eCollection 2020.)
Methyl-accepting chemotaxis gene (Macp16)	ncbi	VAA_RS15235	not_provided	not_provided	Chemotaxis	Hansen, 2020 (10.7717/peerj.10451. eCollection 2020.)
Methyl-accepting chemotaxis gene (Macp17)	ncbi	VAA_RS16315	not_provided	not_provided	Chemotaxis	Hansen, 2020 (10.7717/peerj.10451. eCollection 2020.)
Methyl-accepting chemotaxis gene (CheD)	ncbi	VAA_RS16320	not_provided	not_provided	Chemotaxis	Hansen, 2020 (10.7717/peerj.10451. eCollection 2020.)
Methyl-accepting chemotaxis gene (Macp18)	ncbi	VAA_RS16000	not_provided	not_provided	Chemotaxis	Hansen, 2020 (10.7717/peerj.10451. eCollection 2020.)
vtsA	ncbi	VAA_RS16745	not_provided	not_provided	Type VI secretion system (vtsA-vtsH system II)	Hansen, 2020 (10.7717/peerj.10451. eCollection 2020.)
vtsB	ncbi	VAA_RS16750	not_provided	not_provided	Type VI secretion system (vtsA-vtsH system II)	Hansen, 2020 (10.7717/peerj.10451. eCollection 2020.)
vtslysozyme	ncbi	VAA_RS16755	not_provided	not_provided	Type VI secretion system (vtsA-vtsH system II)	Hansen, 2020 (10.7717/peerj.10451. eCollection 2020.)
vtsC	ncbi	VAA_RS16760	not_provided	not_provided	Type VI secretion system (vtsA-vtsH system II)	Hansen, 2020 (10.7717/peerj.10451. eCollection 2020.)
vtsD	ncbi	VAA_RS16770	not_provided	not_provided	Type VI secretion system (vtsA-vtsH system II)	Hansen, 2020 (10.7717/peerj.10451. eCollection 2020.)
vtsE	ncbi	VAA_RS16775	not_provided	not_provided	Type VI secretion system (vtsA-vtsH system II)	Hansen, 2020 (10.7717/peerj.10451. eCollection 2020.)
vtsF	ncbi	VAA_RS16780	not_provided	not_provided	Type VI secretion system (vtsA-vtsH system II)	Hansen, 2020 (10.7717/peerj.10451. eCollection 2020.)
DotU	ncbi	VAA_RS16785	not_provided	not_provided	Type VI secretion system (vtsA-vtsH system II)	Hansen, 2020 (10.7717/peerj.10451. eCollection 2020.)
ClpV1	ncbi	VAA_RS16790	not_provided	not_provided	Type VI secretion system (vtsA-vtsH system II)	Hansen, 2020 (10.7717/peerj.10451. eCollection 2020.)
ATPase	ncbi	VAA_RS16795	not_provided	not_provided	Type VI secretion system (vtsA-vtsH system II)	Hansen, 2020 (10.7717/peerj.10451. eCollection 2020.)
vtsG	ncbi	VAA_RS16800	not_provided	not_provided	Type VI secretion system (vtsA-vtsH system II)	Hansen, 2020 (10.7717/peerj.10451. eCollection 2020.)
vtsH	ncbi	VAA_RS16805	not_provided	not_provided	Type VI secretion system (vtsA-vtsH system II)	Hansen, 2020 (10.7717/peerj.10451. eCollection 2020.)
vtsI	ncbi	VAA_RS16810	not_provided	not_provided	Type VI secretion system (vtsA-vtsH system II)	Hansen, 2020 (10.7717/peerj.10451. eCollection 2020.)
vtsJ	ncbi	VAA_RS16815	not_provided	not_provided	Type VI secretion system (vtsA-vtsH system II)	Hansen, 2020 (10.7717/peerj.10451. eCollection 2020.)
vtsK	ncbi	VAA_RS16820	not_provided	not_provided	Type VI secretion system (vtsA-vtsH system II)	Hansen, 2020 (10.7717/peerj.10451. eCollection 2020.)
vanMN1	ncbi	VAA_RS15435	not_provided	not_provided	Quorum sensing	Hansen, 2020 (10.7717/peerj.10451. eCollection 2020.)
vanMN2	ncbi	VAA_RS15440	not_provided	not_provided	Quorum sensing	Hansen, 2020 (10.7717/peerj.10451. eCollection 2020.)
vanR	ncbi	VAA_RS15590	not_provided	not_provided	Quorum sensing	Hansen, 2020 (10.7717/peerj.10451. eCollection 2020.)
vanI	ncbi	VAA_RS15595	not_provided	not_provided	Quorum sensing	Hansen, 2020 (10.7717/peerj.10451. eCollection 2020.)
vanQP	ncbi	VAA_RS14810	not_provided	not_provided	Quorum sensing	Hansen, 2020 (10.7717/peerj.10451. eCollection 2020.)
VirK	ncbi	VAA_RS16590	not_provided	not_provided	Regulators	Hansen, 2020 (10.7717/peerj.10451. eCollection 2020.)
slyA	ncbi	VAA_RS16595	not_provided	not_provided	Regulators	Hansen, 2020 (10.7717/peerj.10451. eCollection 2020.)
Transcriptional activator HlyU gene	ncbi	VAA_RS11710	not_provided	not_provided	Regulators	Hansen, 2020 (10.7717/peerj.10451. eCollection 2020.)
Transcriptional regulator VpsT gene	ncbi	VAA_RS15630	not_provided	not_provided	Regulators	Hansen, 2020 (10.7717/peerj.10451. eCollection 2020.)
angM	ncbi	AY312585.1	not_provided	not_provided	Anguibactin biosynthesis and iron transport	Hansen, 2020 (10.7717/peerj.10451. eCollection 2020.)
angBG	ncbi	AY312585.1	not_provided	not_provided	Anguibactin biosynthesis and iron transport	Hansen, 2020 (10.7717/peerj.10451. eCollection 2020.)
angH	ncbi	AY312585.1	not_provided	not_provided	Anguibactin biosynthesis and iron transport	Hansen, 2020 (10.7717/peerj.10451. eCollection 2020.)	https://www.ncbi.nlm.nih.gov/gene/2657099
angN	ncbi	AY312585.1	not_provided	not_provided	Anguibactin biosynthesis and iron transport	Hansen, 2020 (10.7717/peerj.10451. eCollection 2020.)
angR	ncbi	AY312585.1	not_provided	not_provided	Anguibactin biosynthesis and iron transport	Hansen, 2020 (10.7717/peerj.10451. eCollection 2020.)
angT	ncbi	AY312585.1	not_provided	not_provided	Anguibactin biosynthesis and iron transport	Hansen, 2020 (10.7717/peerj.10451. eCollection 2020.)
angU	ncbi	AY312585.1	not_provided	not_provided	Anguibactin biosynthesis and iron transport	Hansen, 2020 (10.7717/peerj.10451. eCollection 2020.)
fatA	ncbi	AY312585.1	not_provided	not_provided	Anguibactin biosynthesis and iron transport	Hansen, 2020 (10.7717/peerj.10451. eCollection 2020.)
fatB	ncbi	AY312585.1	not_provided	not_provided	Anguibactin biosynthesis and iron transport	Hansen, 2020 (10.7717/peerj.10451. eCollection 2020.)
fatC	ncbi	AY312585.1	not_provided	not_provided	Anguibactin biosynthesis and iron transport	Hansen, 2020 (10.7717/peerj.10451. eCollection 2020.)
fatD	ncbi	AY312585.1	not_provided	not_provided	Anguibactin biosynthesis and iron transport	Hansen, 2020 (10.7717/peerj.10451. eCollection 2020.)
vanO (luxO)	ncbi	LK021130.1	1072492	1073952	Quorum sensing	Holm, 2015 (10.1186/s40793-015-0060-7. eCollection 2015)	https://www.ncbi.nlm.nih.gov/protein/CDQ49814.1
vanS (luxS)	ncbi	LK021130.1	545777	546295	Quorum sensing	Holm, 2015 (10.1186/s40793-015-0060-7. eCollection 2015)	https://www.ncbi.nlm.nih.gov/protein/692107271
qrr1	ncbi	No_tag	not_provided	not_provided	Quorum sensing	Weber, 2011 (10.1099/mic.0.051011-0., figure 2)	ATTATTTTGCACTTTGCCTTAACTATTGCATTAAGGTTCGCATTTTGCAAAATAAAATAACAAAAAGGCACTAATTCGTTAGTTAATAGCCCTTTTTGCATAAAATTAATTGGCACGATATGTGCTCTATTCAATATGACCCTTAGGGGTCACCTAGCCAACTGACGTTGTTAGTGAATAAAGTGTTCACAAATAACAGCCAATAGACCTTTTTCTATTGGCTATTTTTTT
qrr2	ncbi	JN585990.1	1	270	Quorum sensing	Weber, 2011 (10.1099/mic.0.051011-0)	https://www.ncbi.nlm.nih.gov/nuccore/JN585990
qrr3	ncbi	JN585991.1	1	270	Quorum sensing	Weber, 2011 (10.1099/mic.0.051011-0)	https://www.ncbi.nlm.nih.gov/nuccore/JN585991
qrr4	ncbi	JN585992.1	1	280	Quorum sensing	Weber, 2011 (10.1099/mic.0.051011-0)	https://www.ncbi.nlm.nih.gov/nuccore/JN585992
hcp	ncbi	CP168658.1	772726	774387	Type VI secretion system (vtsA-vtsH system II)	Weber, 2009 (10.1111/j.1462-2920.2009.02005.x.)	https://www.ncbi.nlm.nih.gov/protein/XFF49651.1
sat	ncbi	AF457646	not_provided	not_provided	Biofilm production	Croxatto, 2002 (10.1128/JB.184.6.1617-1629.2002)	https://ncbi.nlm.nih.gov/nucleotide/AF457646
vps73	ncbi	AF457646	not_provided	not_provided	Biofilm production	Croxatto, 2002 (10.1128/JB.184.6.1617-1629.2002)	https://ncbi.nlm.nih.gov/nucleotide/AF457646
prtV	ncbi	GQ118991.1	279	3035	Protease	Zhao, 2012 (10.1007/s00284-012-0156-x) et Weber, 2009 (10.1111/j.1462-2920.2009.02005.x)	https://www.ncbi.nlm.nih.gov/nuccore/GQ118991.1
aroC	ncbi	NZ_CP031479.1	1047983	1049068	Anguibactin biosynthesis and iron transport	Chen, 1994 (10.1128/jb.176.14.4226-4234.1994.)	https://www.ncbi.nlm.nih.gov/gene/83859734
vac	ncbi	AB004934.1	133	1890	Chitinase	Hirono, 1998 (10.1046/j.1365-2672.1998.00439.x )	https://www.ncbi.nlm.nih.gov/protein/BAA78114.1 , https://www.ncbi.nlm.nih.gov/nuccore/AB004934.1
ompU	ncbi	AY157299.1	936	1928	Biofilm production	Wang, 2003 (10.1099/mic.0.26032-0)	https://www.ncbi.nlm.nih.gov/nuccore/AY157299.1
vabF	ncbi	NZ_CP031479.1	2172962	2181445	Vanchrobactin biosynthesis and iron transport	Balado, 2008 (10.1099/mic.0.2008/016618-0)	https://www.ncbi.nlm.nih.gov/gene/83860621
vabH	ncbi	NZ_CP031479.1	2181767	2183107	Vanchrobactin biosynthesis and iron transport	Balado, 2008 (10.1099/mic.0.2008/016618-0)	https://www.ncbi.nlm.nih.gov/gene/83860623
vabS	ncbi	NZ_CP031479.1	2171546	2172859	Vanchrobactin biosynthesis and iron transport	Balado, 2008 (10.1099/mic.0.2008/016618-0)	https://www.ncbi.nlm.nih.gov/gene/83860620
vabG	ncbi	NZ_CP031479.1	2165351	2166424	Vanchrobactin biosynthesis and iron transport	Balado, 2008 (10.1099/mic.0.2008/016618-0)	https://www.ncbi.nlm.nih.gov/gene/83860615
vabR	ncbi	NZ_CP031479.1	2162481	2164766	Vanchrobactin biosynthesis and iron transport	Balado, 2008 (10.1099/mic.0.2008/016618-0)	https://www.ncbi.nlm.nih.gov/gene/83860614
plp	ncbi	EU650390.1	496	1746	Hemolysins	Rock 2006 (10.1128/IAI.74.5.2777-2786.2006)	https://ncbi.nlm.nih.gov/nuccore/EU650390
llpA	ncbi	EU650390.1	5322	5777	Hemolysins	Rock 2006 (10.1128/IAI.74.5.2777-2786.2006)	https://ncbi.nlm.nih.gov/nuccore/EU650390
llpB	ncbi	EU650390.1	5862	6722	Hemolysins	Rock 2006 (10.1128/IAI.74.5.2777-2786.2006)	https://ncbi.nlm.nih.gov/nuccore/EU650390
epp	ncbi	EU650390.1	6796	9552	Protease	Varina, 2008 (10.1128/JB.00535-08 + 10.1128/JB.00535-08 )	https://ncbi.nlm.nih.gov/nucleotide/EU650390
vah2	ncbi	AB189395.1	not_provided	not_provided	Hemolysins	Rodkhum, 2005 (10.1016/j.micpath.2005.06.004)	https://getentry.ddbj.nig.ac.jp/getentry/na/AB189395?filetype=html
vah3	ncbi	AB189396.1	not_provided	not_provided	Hemolysins	Rodkhum, 2005 (10.1016/j.micpath.2005.06.004)	https://getentry.ddbj.nig.ac.jp/getentry/na/AB189396?filetype=html
vah4	ncbi	AB189397.1	not_provided	not_provided	Hemolysins	Rodkhum, 2005 (10.1016/j.micpath.2005.06.004)	https://getentry.ddbj.nig.ac.jp/getentry/na/AB189397?filetype=html
vah5	ncbi	AB189398.1	not_provided	not_provided	Hemolysins	Rodkhum, 2005 (10.1016/j.micpath.2005.06.004)	https://getentry.ddbj.nig.ac.jp/getentry/na/AB189398?filetype=html
wza	ddbj	DQ900656	2784	3944	Exopolysaccharides	Croxatto, 2016 (10.1111/j.1462-2920.2006.01147.x)	https://getentry.ddbj.nig.ac.jp/getentry/na/DQ900656/?format=flatfile&filetype=html&trace=true&show_suppressed=false&limit=10
wzb	ddbj	DQ900656	2318	2758	Exopolysaccharides	Croxatto, 2016 (10.1111/j.1462-2920.2006.01147.x)	https://getentry.ddbj.nig.ac.jp/getentry/na/DQ900656/?format=flatfile&filetype=html&trace=true&show_suppressed=false&limit=10
wzc	ddbj	DQ900656	106	2277	Exopolysaccharides	Croxatto, 2016 (10.1111/j.1462-2920.2006.01147.x)	https://getentry.ddbj.nig.ac.jp/getentry/na/DQ900656/?format=flatfile&filetype=html&trace=true&show_suppressed=false&limit=10
ORF1	ddbj	DQ900656	4500	4748	Exopolysaccharides	Croxatto, 2016 (10.1111/j.1462-2920.2006.01147.x)	https://getentry.ddbj.nig.ac.jp/getentry/na/DQ900656/?format=flatfile&filetype=html&trace=true&show_suppressed=false&limit=10
wbfB	ddbj	DQ900656	6394	8601	Exopolysaccharides	Croxatto, 2016 (10.1111/j.1462-2920.2006.01147.x)	https://getentry.ddbj.nig.ac.jp/getentry/na/DQ900656/?format=flatfile&filetype=html&trace=true&show_suppressed=false&limit=10
wbfC	ddbj	DQ900656	5525	6394	Exopolysaccharides	Croxatto, 2016 (10.1111/j.1462-2920.2006.01147.x)	https://getentry.ddbj.nig.ac.jp/getentry/na/DQ900656/?format=flatfile&filetype=html&trace=true&show_suppressed=false&limit=10
wbfD	ddbj	DQ900656	4830	5528	Exopolysaccharides	Croxatto, 2016 (10.1111/j.1462-2920.2006.01147.x)	https://getentry.ddbj.nig.ac.jp/getentry/na/DQ900656/?format=flatfile&filetype=html&trace=true&show_suppressed=false&limit=10
wzm	ddbj	JQ920376	260	1066	O-antigen &LPS biosynthesis	Lindell, 2012 (10.1371/journal.pone.0037678)	https://getentry.ddbj.nig.ac.jp/getentry/na/JQ920376/?format=flatfile&filetype=html&trace=true&show_suppressed=false&limit=10
wzt	ddbj	JQ920376	1081	2421	O-antigen &LPS biosynthesis	Lindell, 2012 (10.1371/journal.pone.0037678)	https://getentry.ddbj.nig.ac.jp/getentry/na/JQ920376/?format=flatfile&filetype=html&trace=true&show_suppressed=false&limit=10
wbhA	ddbj	JQ920376	2447	3562	O-antigen &LPS biosynthesis	Lindell, 2012 (10.1371/journal.pone.0037678)	https://getentry.ddbj.nig.ac.jp/getentry/na/JQ920376/?format=flatfile&filetype=html&trace=true&show_suppressed=false&limit=10
rmlA-rmlD	ncbi	DQ109805.1	915	2677	O-antigen &LPS biosynthesis	Welch, 2005 (10.1128/IAI.73.9.5864-5872.2005.)	https://ncbi.nlm.nih.gov/nuccore/DQ109805.1
rmlB	ncbi	DQ109805.1	3391	4197	O-antigen &LPS biosynthesis	Welch, 2005 (10.1128/IAI.73.9.5864-5872.2005.)	https://ncbi.nlm.nih.gov/nuccore/DQ109805.1
rmlC	ncbi	DQ109805.1	2680	3234	O-antigen &LPS biosynthesis	Welch, 2005 (10.1128/IAI.73.9.5864-5872.2005.)	https://ncbi.nlm.nih.gov/nuccore/DQ109805.1
ttpC	ncbi	LK021130.1	1551970	1553298	Vanchrobactin biosynthesis and iron transport	Stork, 2007 (10.1128/JB.00451-06)	https://www.ncbi.nlm.nih.gov/protein/692108115
fetA	ncbi	LK021130.1	415099	417054	Ferric enterobactin and ferric vanchrobactin transport	Naka, 2013 (10.1007/s10534-011-9488-4)	https://www.ncbi.nlm.nih.gov/protein/692107166
fetR	ncbi	LK021130.1	414053	414955	Ferric enterobactin and ferric vanchrobactin transport	Naka, 2013 (10.1007/s10534-011-9488-4)	https://www.ncbi.nlm.nih.gov/protein/692107165
rtxC	ncbi	EU155486	not_provided	not_provided	Hemolysins	Li, 2008 (10.1128/IAI.01308-07. Epub 2008 Mar 31.)	https://www.ncbi.nlm.nih.gov/nuccore/EU155486
rtxA	ncbi	EU155486	not_provided	not_provided	Hemolysins	Li, 2008 (10.1128/IAI.01308-07. Epub 2008 Mar 31.)	https://www.ncbi.nlm.nih.gov/nuccore/EU155486
rtxH	ncbi	EU155486	not_provided	not_provided	Hemolysins	Li, 2008 (10.1128/IAI.01308-07. Epub 2008 Mar 31.)	https://www.ncbi.nlm.nih.gov/nuccore/EU155486
rtxB	ncbi	EU155486	not_provided	not_provided	Hemolysins	Li, 2008 (10.1128/IAI.01308-07. Epub 2008 Mar 31.)	https://www.ncbi.nlm.nih.gov/nuccore/EU155486
rtxD	ncbi	EU155486	not_provided	not_provided	Hemolysins	Li, 2008 (10.1128/IAI.01308-07. Epub 2008 Mar 31.)	https://www.ncbi.nlm.nih.gov/nuccore/EU155486
rtxE	ncbi	EU155486	not_provided	not_provided	Hemolysins	Li, 2008 (10.1128/IAI.01308-07. Epub 2008 Mar 31.)	https://www.ncbi.nlm.nih.gov/nuccore/EU155486
vibE	ncbi	AJ458375.1	not_provided	not_provided	Anguibactin biosynthesis and iron transport	Holmstrom, 2003 (10.1128/JB.185.3.831-842.2003.)	https://ncbi.nlm.nih.gov/nucleotide/AJ458375
huvA	ncbi	AJ496544	not_provided	not_provided	Heme transport	Mourino, 2004 (10.1128/JB.186.18.6159-6167.2004)	https://ncbi.nlm.nih.gov/nucleotide/AJ496544
huvB	ncbi	AJ496544	not_provided	not_provided	Heme transport	Mourino, 2004 (10.1128/JB.186.18.6159-6167.2004)	https://ncbi.nlm.nih.gov/nucleotide/AJ496544
huvC	ncbi	AJ496544	not_provided	not_provided	Heme transport	Mourino, 2004 (10.1128/JB.186.18.6159-6167.2004)	https://ncbi.nlm.nih.gov/nucleotide/AJ496544
huvD	ncbi	AJ496544	not_provided	not_provided	Heme transport	Mourino, 2004 (10.1128/JB.186.18.6159-6167.2004)	https://ncbi.nlm.nih.gov/nucleotide/AJ496544
huvX	ncbi	AJ496544	not_provided	not_provided	Heme transport	Mourino, 2004 (10.1128/JB.186.18.6159-6167.2004)	https://ncbi.nlm.nih.gov/nucleotide/AJ496544
huvZ	ncbi	AJ496544	not_provided	not_provided	Heme transport	Mourino, 2004 (10.1128/JB.186.18.6159-6167.2004)	https://ncbi.nlm.nih.gov/nucleotide/AJ496544
tonB (tonB1)	ncbi	AJ496544	not_provided	not_provided	Heme transport	Mourino, 2004 (10.1128/JB.186.18.6159-6167.2004)
exbB (exbB1)	ncbi	AJ496544	not_provided	not_provided	Heme transport	Mourino, 2004 (10.1128/JB.186.18.6159-6167.2004)
exbD (exbD1)	ncbi	AJ496544	not_provided	not_provided	Heme transport	Mourino, 2004 (10.1128/JB.186.18.6159-6167.2004)
toxR	ncbi	AB042547.1	not_provided	not_provided	Biofilm production	Okuda, 2001 (10.1128/IAI.69.10.6091-6101.2001)	https://ncbi.nlm.nih.gov/nucleotide/AB042547
toxS	ncbi	AY065624.1	1436	1951	Biofilm production	Wang, 2002 (10.1128/JB.184.6.1630-1639.2002)	https://ncbi.nlm.nih.gov/nucleotide/AY065624
flaA	ncbi	CP020534.1	865780	866906	Motility and chemotaxis	Wang, 2018 (Identification and characterization of genes essential for in vivo infection in fish pathogen Vibrio anguillarum) UNPUBLISHED!!!	https://www.ncbi.nlm.nih.gov/protein/AVT67411.1
flaB	ncbi	LK021130.1	2266625	2267755	Motility and chemotaxis	Holm, 2015 (10.1186/s40793-015-0060-7. eCollection 2015)	https://www.ncbi.nlm.nih.gov/protein/CDQ50860.1
flaC	ncbi	LK021130.1	2302256	2303389	Motility and chemotaxis	Wang, 2018 (Identification and characterization of genes essential for in vivo infection in fish pathogen Vibrio anguillarum) UNPUBLISHED!!!	https://www.ncbi.nlm.nih.gov/protein/AVT67412.1
flaD	ncbi	CP020534.1	925261	926394	Motility and chemotaxis	Wang, 2018 (Identification and characterization of genes essential for in vivo infection in fish pathogen Vibrio anguillarum) UNPUBLISHED!!!	https://www.ncbi.nlm.nih.gov/protein/AVT67467.1
flaE	ncbi	LK021130.1	2269418	2270551	Motility and chemotaxis	Wang, 2018 (Identification and characterization of genes essential for in vivo infection in fish pathogen Vibrio anguillarum) UNPUBLISHED!!!	https://www.ncbi.nlm.nih.gov/protein/AVT67466.1
fleQ	ncbi	CP002284.1	1083061	1084527	Motility and chemotaxis	Li, 2015 (10.1016/j.vetmic.2014.10.033)	https://www.ncbi.nlm.nih.gov/protein/AEH32614.1
virA	ncbi	L08012.1	not_provided	not_provided	O-antigen &LPS biosynthesis	Norqvist, 1993 (10.1128/iai.61.6.2434-2444.1993.)	https://ncbi.nlm.nih.gov/nuccore/L08012.1
virB	ncbi	L08012.1	not_provided	not_provided	O-antigen &LPS biosynthesis	Norqvist, 1993 (10.1128/iai.61.6.2434-2444.1993.)	https://ncbi.nlm.nih.gov/nuccore/L08012.1
virC	ncbi	U17054.1	not_provided	not_provided	O-antigen &LPS biosynthesis	Milton, 1995 (10.1016/0378-1119(95)00538-h.)	https://ncbi.nlm.nih.gov/nuccore/U17054.1
angE(ORF42)-angC(ORF43)	ncbi	AY312585.1	45741	48500	Anguibactin biosynthesis and iron transport	Di Lorenzo 2003 (10.1128/JB.185.19.5822-5830.2003), Naka, 2013 (10.1007/s10534-011-9488-4)	https://ncbi.nlm.nih.gov/nucleotide/AY312585
angA(ORF45)	ncbi	AY312585.1	49943	50776	Anguibactin biosynthesis and iron transport	Di Lorenzo 2003 (10.1128/JB.185.19.5822-5830.2003), Naka, 2013 (10.1007/s10534-011-9488-4)	https://ncbi.nlm.nih.gov/nucleotide/AY312585
exbB2-exbD2-TonB2	ncbi	AY644719.1	1340	2904	Vanchrobactin biosynthesis and iron transport	Stork, 2004 (10.1128/IAI.72.12.7326-7329.2004.)	https://www.ncbi.nlm.nih.gov/protein/AAV48775.1
